# A Comprehensive Proteogenomic and Spatial Analysis of Innate and Acquired Resistance of Metastatic Melanoma to Immune Checkpoint Blockade Therapies

**DOI:** 10.1101/2024.09.12.612675

**Authors:** Shiyou Wei, Kuang Du, Hongbin Lan, Zhenyu Yang, Yulan Deng, Zhi Wei, Dennie T. Frederick, Jinho Lee, Marilyne Labrie, Tian Tian, Tabea Moll, Yeqing Chen, Ryan J. Sullivan, Gordon Mills, Genevieve M. Boland, Keith T. Flaherty, Lunxu Liu, Meenhard Herlyn, Gao Zhang

## Abstract

While a subset of patients with metastatic melanoma achieves durable responses to immune checkpoint blockade (ICB) therapies, the majority ultimately exhibit either innate or acquired resistance to these treatments. However, the molecular mechanisms underlying resistance to ICB therapies remain elusive and are warranted to elucidate. Here, we comprehensively investigated the tumor and tumor immune microenvironment (TIME) of paired pre- and post-treatment tumor specimens from metastatic melanoma patients who were primary or secondary resistance to anti-CTLA-4 and/or anti-PD-1/PD-L1 therapies. Differentially expressed gene (DEG) analysis and single-sample gene set enrichment analysis (ssGSEA) with transcriptomic data identified cell cycle and c-MYC signaling as pathway-based resistance signatures. And weighted gene co-expression network analysis (WGCNA) revealed the activation of a cross-resistance meta-program involving key signaling pathways related to tumor progression in ICB resistant melanoma. Moreover, spatially-resolved, image-based immune monitoring analysis by using NanoString’s digital spatial profiling (DSP) and Cyclic Immunofluorescence (CyCIF) showed infiltration of suppressive immune cells in the tumor microenvironment of melanoma with resistance to ICB therapies. Our study reveals the molecular mechanisms underlying resistance to ICB therapies in patients with metastatic melanoma by conducting such integrated analyses of multi-dimensional data, and provides rationale for salvage therapies that will potentially overcome resistance to ICB therapies.

**Statement of translational relevance:** This study paves the way for the creation of innovative therapeutic strategies, aimed at subverting resistance to immune checkpoint blockade (ICB) therapies in metastatic melanoma patients. By unraveling the specific molecular mechanisms underlying resistance, scientists can design effective alternative treatments that target pathways such as pathways associated with cell cycle dysregulation and c-MYC signaling. Furthermore, through the application of advanced immune monitoring techniques such as NanoString Digital Spatial Profiling (DSP) and Cyclic Immunofluorescence (CyCIF), this study has significantly enriched our understanding of the tumor microenvironment. This enhanced characterization facilitates the discovery of potential biomarkers that may forecast a patient’s response to ICB treatment. Ultimately, these advancements could potentially refine patient outcomes and foster the development of more personalized cancer treatments in the future.
