## supplementary tables for "A Comprehensive Proteogenomic and Spatial Analysis of Innate and Acquired Resistance of Metastatic Melanoma to Immune Checkpoint Blockade Therapies"

### Sheet: Table S1. Clinical information
Table S1. Clinical information summary of patients.
Cohort	Pubmed ID	Accession number	Patient ID	Prior BRAF and/or MEK inhibitor therapy	Disease Stage	Mutation	Sample ID/Name	Tumor Type	Batch number	Biopsy Timepoint	Biopsy Resistance Type	Treatment	Drug	Response	Response(R) or Non-response(NR)	Sequencing	NanoString nCounter	NanoString DSP	CyCIF
Johnson	30568030	NA	1	No	M1b	WT	1_pre/P3437_JMB_015	Melanoma	NA	Pre	NA	anti-PD-1	monotherapy	PR	R	RNAseq	No	No	No
Johnson	30568030	NA	1				1_post/P3437_JMB_016	Melanoma	NA	Post	Acquired	anti-PD-1	monotherapy	RELAPSE	R	RNAseq	No	No	No
Johnson	30568030	NA	2	No	M1b	BRAF V600E	2_pre/P3437_JMB_027	Melanoma	NA	Pre	NA	anti-PD-1	monotherapy	PR	R	RNAseq	No	No	No
Johnson	30568030	NA	2				2_post/P3437_JMB_028	Melanoma	NA	Post	Acquired	anti-PD-1	monotherapy	RELAPSE	R	RNAseq	No	No	No
Johnson	30568030	NA	3	Yes	M1c	BRAF V600E	3_pre/P3437_JMB_019	Melanoma	NA	Pre	NA	anti-PD-1	monotherapy	MR	R	RNAseq	No	No	No
Johnson	30568030	NA	3				3_post/P3437_JMB_020	Melanoma	NA	Post	Acquired	anti-PD-1	monotherapy	RELAPSE	R	RNAseq	No	No	No
Lee	32312968	EGAD00001005738	21	Yes	M1d	BRAF V600K	Pt_21_PRE	Melanoma	NA	Pre	NA	anti-PD-1	Pembrolizumab	PR	R	RNAseq	No	No	No
Lee	32312968	EGAD00001005738	21				Pt_21_PROG	Melanoma	NA	Post	Acquired	anti-PD-1	Pembrolizumab	PR	R	RNAseq	No	No	No
Lee	32312968	EGAD00001005738	24	No	M1c	NA	Pt_24_PRE	Melanoma	NA	Pre	NA	anti-PD-1	Pembrolizumab	PR	R	RNAseq	No	No	No
Lee	32312968	EGAD00001005738	24				Pt_24_RES	Melanoma	NA	On	NA	anti-PD-1	Pembrolizumab	PR	R	RNAseq	No	No	No
Lee	32312968	EGAD00001005738	24				Pt_24_PROG	Melanoma	NA	Post	Acquired	anti-PD-1	Pembrolizumab	PR	R	RNAseq	No	No	No
Lee	32312968	EGAD00001005738	46	Yes	M1d	BRAF V600E	Pt_46_PRE	Melanoma	NA	Pre	NA	anti-PD-1	Pembrolizumab	PD	NR	RNAseq	No	No	No
Lee	32312968	EGAD00001005738	46				Pt_46_PROG2	Melanoma	NA	Post	Acquired	anti-PD-1	Pembrolizumab	PD	NR	RNAseq	No	No	No
Lee	32312968	EGAD00001005738	46				Pt_46_PROG1	Melanoma	NA	Post	Acquired	anti-PD-1	Pembrolizumab	PD	NR	RNAseq	No	No	No
Lee	32312968	EGAD00001005738	31	No	M1c	NA	Pt_31_PRE	Melanoma	NA	Pre	NA	anti-PD-1	Pembrolizumab	SD	NR	RNAseq	No	No	No
Lee	32312968	EGAD00001005738	31				Pt_31_PROG1	Melanoma	NA	Post	Innate	anti-PD-1	Pembrolizumab	SD	NR	RNAseq	No	No	No
Lee	32312968	EGAD00001005738	31				Pt_31_PROG2	Melanoma	NA	Post	Innate	anti-PD-1	Pembrolizumab	SD	NR	RNAseq	No	No	No
Lee	32312968	EGAD00001005738	31				Pt_31_PROG3	Melanoma	NA	Post	Innate	anti-PD-1	Pembrolizumab	SD	NR	RNAseq	No	No	No
Lee	32312968	EGAD00001005738	31				Pt_31_PROG4	Melanoma	NA	Post	Innate	anti-PD-1	Pembrolizumab	SD	NR	RNAseq	No	No	No
Lee	32312968	EGAD00001005738	44	Yes	M1d	BRAF V600E	Pt_44_PRE	Melanoma	NA	Pre	NA	anti-PD-1	Nivolumab	PD	NR	RNAseq	No	No	No
Lee	32312968	EGAD00001005738	44				Pt_44_PROG1	Melanoma	NA	Post	Innate	anti-PD-1	Nivolumab	PD	NR	RNAseq	No	No	No
Lee	32312968	EGAD00001005738	44				Pt_44_PROG2	Melanoma	NA	Post	Acquired	anti-PD-1	Nivolumab	PD	NR	RNAseq	No	No	No
Lee	32312968	EGAD00001005738	47	Yes	M1c	BRAF V600E	Pt_47_PRE	Melanoma	NA	Pre	NA	anti-PD-1	Pembrolizumab	PD	NR	RNAseq	No	No	No
Lee	32312968	EGAD00001005738	47				Pt_47_PROG	Melanoma	NA	Post	Innate	anti-PD-1	Pembrolizumab	PD	NR	RNAseq	No	No	No
Lee	32312968	EGAD00001005738	48	No	M1a	NRAS Q61K	Pt_48_PRE	Melanoma	NA	Pre	NA	anti-PD-1	Pembrolizumab	PD	NR	RNAseq	No	No	No
Lee	32312968	EGAD00001005738	48				Pt_48_PROG2	Melanoma	NA	Post	Innate	anti-PD-1	Pembrolizumab	PD	NR	RNAseq	No	No	No
Lee	32312968	EGAD00001005738	48				Pt_48_PROG1	Melanoma	NA	Post	Innate	anti-PD-1	Pembrolizumab	PD	NR	RNAseq	No	No	No
Lee	32312968	EGAD00001005738	49	No	M1b	NRAS Q61R	Pt_49_PRE	Melanoma	NA	Pre	NA	anti-PD-1	Pembrolizumab	PD	NR	RNAseq	No	No	No
Lee	32312968	EGAD00001005738	49				Pt_49_PROG	Melanoma	NA	Post	Innate	anti-PD-1	Pembrolizumab	PD	NR	RNAseq	No	No	No
MGH	34654806	GSE168204	27	Yes	NA	NA	MGH27_032812.bam	Melanoma	SN0119610	Pre	NA	anti-PD-1	Nivolumab	PD	NR	RNAseq	No	No	No
MGH	34654806	GSE168204	27		NA	NA	MGH27_070213.bam	Melanoma	SN0119610	Post	Innate	anti-PD-1	Nivolumab	PD	NR	RNAseq	No	No	No
MGH	30127394	GSE115821	39	Yes	NA	NA	MGH39_033114.bam	Melanoma	SN0119610	Pre	NA	anti-PD-1	Pembrolizumab	PD	NR	RNAseq	No	No	No
MGH	30127394	GSE115821	39		NA	NA	MGH39_082514-1.bam	Melanoma	SN0119610	Post	Innate	anti-PD-1	Pembrolizumab	PD	NR	RNAseq	No	No	No
MGH	30127394	GSE115821	39		NA	NA	MGH39_082514-2.bam	Melanoma	SN0119610	Post	Innate	anti-PD-1	Pembrolizumab	PD	NR	RNAseq	No	No	No
MGH	30127394	GSE115821	39		NA	NA	MGH39_082514-4.bam	Melanoma	SN0119610	Post	Innate	anti-PD-1	Pembrolizumab	PD	NR	RNAseq	No	No	No
MGH	30127394	GSE115821	42	Yes	NA	NA	MGH42_101714.bam	Melanoma	SN0119610	Pre	NA	anti-PD-1	Pembrolizumab	PD	NR	RNAseq	Yes	Yes	Yes
MGH	30127394	GSE115821	42		NA	NA	MGH42_112414.bam	Melanoma	SN0119610	On	NA	anti-PD-1	Pembrolizumab	PD	NR	RNAseq	No	No	No
MGH	30127394	GSE115821	42		NA	NA	MGH42_122914-1.bam	Melanoma	SN0119610	Post	Innate	anti-PD-1	Pembrolizumab	PD	NR	RNAseq	Yes	Yes	Yes
MGH	NA	NA	42	Yes	NA	NA	MGH42_032113.bam	Melanoma	SN0119610	Pre	NA	anti-CTLA-4	Lpilimumab	CR	R	RNAseq	Yes	Yes	Yes
MGH	NA	NA	42		NA	NA	MGH42_101714.bam	Melanoma	SN0119610	Post	Acquired	anti-CTLA-4	Lpilimumab	CR	R	RNAseq	Yes	Yes	Yes
MGH	30127394	GSE115821	62	No	NA	NA	62-10-2-13_S6	Melanoma	17samples	Pre	NA	anti-PD-1	Pembrolizumab	PD	NR	RNAseq	No	No	No
MGH	30127394	GSE115821	62		NA	NA	62-5-27-14_S7	Melanoma	17samples	Post	Innate	anti-PD-1	Pembrolizumab	PD	NR	RNAseq	No	No	No
MGH	30127394	GSE115821	62		NA	NA	62-10-2-13_S6	Melanoma	17samples	Pre	NA	anti-CTLA-4	Lpilimumab	CR	R	RNAseq	No	No	No
MGH	30127394	GSE115821	62		NA	NA	62-5-27-14_S7	Melanoma	17samples	Post	Acquired	anti-CTLA-4	Lpilimumab	CR	R	RNAseq	No	No	No
MGH	NA	NA	98	No	NA	NA	MGH98_030314.bam	Melanoma	SN0119610	Pre	NA	anti-PD-1	Nivolumab	CR	R	RNAseq	No	No	No
MGH	34654806	GSE168204	98		NA	NA	MGH98_FFPE_030314_1	Melanoma	SN0131794	Pre	NA	anti-PD-1	Nivolumab	CR	R	RNAseq	No	No	No
MGH	NA	NA	98		NA	NA	98-051514	Melanoma	14_samples	On	NA	anti-PD-1	Nivolumab	CR	R	RNAseq	No	No	No
MGH	34654806	GSE168204	98		NA	NA	MGH98_FFPE_051514_1	Melanoma	SN0131794	On	NA	anti-PD-1	Nivolumab	CR	R	RNAseq	No	No	No
MGH	NA	NA	98		NA	NA	MGH98_FFPE_090716_1	Melanoma	SN0131794	Post	Acquired	anti-PD-1	Nivolumab	CR	R	RNAseq	No	No	No
MGH	NA	NA	98		NA	NA	MGH98_090716.bam	Melanoma	SN0119610	Post	Acquired	anti-PD-1	Nivolumab	CR	R	RNAseq	No	No	No
MGH	30127394	GSE115821	148	No	NA	NA	148-6-5-14_S9	Melanoma	17samples	Pre	NA	anti-PD-1	Nivolumab+ Lirilumab	PD	NR	RNAseq	No	No	No
MGH	NA	NA	148		NA	NA	MGH148_123114-1.bam	Melanoma	SN0119610	Post	Innate	anti-PD-1	Nivolumab+ Lirilumab	PD	NR	RNAseq	No	No	No
MGH	NA	NA	208	No	NA	NA	MGH208_091014.bam	Melanoma	SN0119610	Pre	NA	anti-CTLA-4	Lpilimumab	PD	NR	RNAseq	NA	NA	NA
MGH	NA	NA	208		NA	NA	MGH208_102214.bam	Melanoma	SN0119610	On	NA	anti-CTLA-4	Lpilimumab	PD	NR	RNAseq	NA	NA	NA
MGH	NA	NA	208		NA	NA	MGH208_031115-1.bam	Melanoma	SN0119610	Post	Innate	anti-CTLA-4	Lpilimumab	PD	NR	RNAseq	NA	NA	NA
MGH	NA	NA	208		NA	NA	MGH208_031115-2.bam	Melanoma	SN0119610	Post	Innate	anti-CTLA-4	Lpilimumab	PD	NR	RNAseq	NA	NA	NA
MGH	30127394	GSE115821	208		NA	NA	MGH208_031115.1.bam	Melanoma	SN0119610	Pre	NA	anti-PD-1	Pembrolizumab	PD	NR	RNAseq	Yes	Yes	Yes
MGH	30127394	GSE115821	208		NA	NA	MGH208_031115-2.bam	Melanoma	SN0119610	Pre	NA	anti-PD-1	Pembrolizumab	PD	NR	RNAseq	Yes	Yes	Yes
MGH	30127394	GSE115821	208		NA	NA	MGH208_051315.bam	Melanoma	SN0119610	On	NA	anti-PD-1	Pembrolizumab	PD	NR	RNAseq	No	No	No
MGH	NA	NA	208		NA	NA	MGH208_081915.bam	Melanoma	SN0119610	Post	Innate	anti-PD-1	Pembrolizumab	PD	NR	RNAseq	Yes	Yes	Yes
MGH	34654806	GSE168204	253	No	NA	NA	MGH253_111214.bam	Melanoma	SN0119610	Pre	NA	anti-PD-1	Pembrolizumab	PD	NR	RNAseq	No	No	No
MGH	34654806	GSE168204	253		NA	NA	MGH253_070616.bam	Melanoma	SN0119610	Post	Innate	anti-PD-1	Pembrolizumab	PD	NR	RNAseq	No	No	No
MGH	NA	NA	272	No	NA	NA	MGH272.020415	Melanoma	14_samples	Pre	NA	anti-PD-1	Pembrolizumab	CR	R	RNAseq	Yes	Yes	Yes
MGH	NA	NA	272		NA	NA	MGH272.022916	Melanoma	14_samples	Post	Acquired	anti-PD-1	Pembrolizumab	CR	R	RNAseq	Yes	Yes	Yes
MGH	34654806	GSE168204	530	No	NA	NA	530_082916	Melanoma	SN0131794	Pre	NA	anti-PD-1	Pembrolizumab	PR	R	RNAseq	No	No	No
MGH	34654806	GSE168204	530		NA	NA	530_091916	Melanoma	SN0131794	On	NA	anti-PD-1	Pembrolizumab	PR	R	RNAseq	No	No	No
MGH	34654806	GSE168204	530		NA	NA	530_032417	Melanoma	SN0131794	Post	Acquired	anti-PD-1	Pembrolizumab	PR	R	RNAseq	No	No	No
MGH	34654806	GSE168204	PDL002	No	NA	NA	MGHPDL002_061812.bam	Melanoma	SN0119610	Pre	NA	anti-PD-L1	Atezolizumab	PD	NR	RNAseq	No	No	No
MGH	34654806	GSE168204	PDL002		NA	NA	MGHPDL002_080112.bam	Melanoma	SN0119610	On	NA	anti-PD-L1	Atezolizumab	PD	NR	RNAseq	No	No	No
MGH	NA	NA	PDL002		NA	NA	MGHPDL002_021213.bam	Melanoma	SN0119610	Post	Innate	anti-PD-L1	Atezolizumab	PD	NR	RNAseq	No	No	No
MGH	34654806	GSE168204	IPIPD1001	No	NA	NA	MGHIPIPD1001_041814.bam	Melanoma	SN0123099	Pre	NA	anti-PD-1+anti-CTLA-4	Nivolumab+Lpilimumab	PD	NR	RNAseq	No	No	No
MGH	34654806	GSE168204	IPIPD1001		NA	NA	MGHIPIPD1001_092414.bam	Melanoma	SN0123099	Post	Innate	anti-PD-1+anti-CTLA-4	Nivolumab+Lpilimumab	PD	NR	RNAseq	No	No	No
MGH	NA	NA	212	No	NA	NA	MGH212_091214.bam	Melanoma	SN0119610	Pre	NA	anti-CTLA-4	Lpilimumab	CR	R	RNAseq	No	No	No
MGH	NA	NA	212		NA	NA	MGH212_091015-1.bam	Melanoma	SN0119610	Post	Acquired	anti-CTLA-4	Lpilimumab	CR	R	RNAseq	No	No	No
MGH	NA	NA	BI1	Yes	NA	NA	MGHBI1_092712.bam	Melanoma	SN0123099	Pre	NA	anti-CTLA-4	Lpilimumab	CR	R	RNAseq	No	No	No
MGH	NA	NA	BI1		NA	NA	MGHBI1_102512.bam	Melanoma	SN0123099	On	NA	anti-CTLA-4	Lpilimumab	CR	R	RNAseq	No	No	No
MGH	NA	NA	BI1		NA	NA	MGHBI1_022613.bam	Melanoma	SN0123099	Post	Acquired	anti-CTLA-4	Lpilimumab	CR	R	RNAseq	No	No	No
Riaz	29033130	GSE91061	Pt1	NA	NA	NA	Pt1_On	Melanoma	NA	On	NA	anti-PD-1		PD	NR	RNAseq	No	No	No
Riaz	29033130	GSE91061	Pt1	NA	NA	NA	Pt1_Pre	Melanoma	NA	Pre	NA	anti-PD-1		PD	NR	RNAseq	No	No	No
Riaz	29033130	GSE91061	Pt2	NA	NA	NA	Pt2_On	Melanoma	NA	On	NA	anti-PD-1		SD	NR	RNAseq	No	No	No
Riaz	29033130	GSE91061	Pt2	NA	NA	NA	Pt2_Pre	Melanoma	NA	Pre	NA	anti-PD-1		SD	NR	RNAseq	No	No	No
Riaz	29033130	GSE91061	Pt3	NA	NA	NA	Pt3_On	Melanoma	NA	On	NA	anti-PD-1		PRCR	R	RNAseq	No	No	No
Riaz	29033130	GSE91061	Pt3	NA	NA	NA	Pt3_Pre	Melanoma	NA	Pre	NA	anti-PD-1		PRCR	R	RNAseq	No	No	No
Riaz	29033130	GSE91061	Pt4	NA	NA	NA	Pt4_On	Melanoma	NA	On	NA	anti-PD-1		SD	NR	RNAseq	No	No	No
Riaz	29033130	GSE91061	Pt4	NA	NA	NA	Pt4_Pre	Melanoma	NA	Pre	NA	anti-PD-1		SD	NR	RNAseq	No	No	No
Riaz	29033130	GSE91061	Pt5	NA	NA	NA	Pt5_On	Melanoma	NA	On	NA	anti-PD-1		PD	NR	RNAseq	No	No	No
Riaz	29033130	GSE91061	Pt5	NA	NA	NA	Pt5_Pre	Melanoma	NA	Pre	NA	anti-PD-1		PD	NR	RNAseq	No	No	No
Riaz	29033130	GSE91061	Pt8	NA	NA	NA	Pt8_On	Melanoma	NA	On	NA	anti-PD-1		PD	NR	RNAseq	No	No	No
Riaz	29033130	GSE91061	Pt8	NA	NA	NA	Pt8_Pre	Melanoma	NA	Pre	NA	anti-PD-1		PD	NR	RNAseq	No	No	No
Riaz	29033130	GSE91061	Pt9	NA	NA	NA	Pt9_On	Melanoma	NA	On	NA	anti-PD-1		PD	NR	RNAseq	No	No	No
Riaz	29033130	GSE91061	Pt9	NA	NA	NA	Pt9_Pre	Melanoma	NA	Pre	NA	anti-PD-1		PD	NR	RNAseq	No	No	No
Riaz	29033130	GSE91061	Pt10	NA	NA	NA	Pt10_On	Melanoma	NA	On	NA	anti-PD-1		SD	NR	RNAseq	No	No	No
Riaz	29033130	GSE91061	Pt10	NA	NA	NA	Pt10_Pre	Melanoma	NA	Pre	NA	anti-PD-1		SD	NR	RNAseq	No	No	No
Riaz	29033130	GSE91061	Pt11	NA	NA	NA	Pt11_On	Melanoma	NA	On	NA	anti-PD-1		PD	NR	RNAseq	No	No	No
Riaz	29033130	GSE91061	Pt11	NA	NA	NA	Pt11_Pre	Melanoma	NA	Pre	NA	anti-PD-1		PD	NR	RNAseq	No	No	No
Riaz	29033130	GSE91061	Pt17	NA	NA	NA	Pt17_On	Melanoma	NA	On	NA	anti-PD-1		PD	NR	RNAseq	No	No	No
Riaz	29033130	GSE91061	Pt17	NA	NA	NA	Pt17_Pre	Melanoma	NA	Pre	NA	anti-PD-1		PD	NR	RNAseq	No	No	No
Riaz	29033130	GSE91061	Pt18	NA	NA	NA	Pt18_On	Melanoma	NA	On	NA	anti-PD-1		PRCR	R	RNAseq	No	No	No
Riaz	29033130	GSE91061	Pt18	NA	NA	NA	Pt18_Pre	Melanoma	NA	Pre	NA	anti-PD-1		PRCR	R	RNAseq	No	No	No
Riaz	29033130	GSE91061	Pt26	NA	NA	NA	Pt26_On	Melanoma	NA	On	NA	anti-PD-1		SD	R	RNAseq	No	No	No
Riaz	29033130	GSE91061	Pt26	NA	NA	NA	Pt26_Pre	Melanoma	NA	Pre	NA	anti-PD-1		SD	R	RNAseq	No	No	No
Riaz	29033130	GSE91061	Pt27	NA	NA	NA	Pt27_On	Melanoma	NA	On	NA	anti-PD-1		PD	NR	RNAseq	No	No	No
Riaz	29033130	GSE91061	Pt27	NA	NA	NA	Pt27_Pre	Melanoma	NA	Pre	NA	anti-PD-1		PD	NR	RNAseq	No	No	No
Riaz	29033130	GSE91061	Pt28	NA	NA	NA	Pt28_On	Melanoma	NA	On	NA	anti-PD-1		PD	NR	RNAseq	No	No	No
Riaz	29033130	GSE91061	Pt28	NA	NA	NA	Pt28_Pre	Melanoma	NA	Pre	NA	anti-PD-1		PD	NR	RNAseq	No	No	No
Riaz	29033130	GSE91061	Pt31	NA	NA	NA	Pt31_On	Melanoma	NA	On	NA	anti-PD-1		PD	NR	RNAseq	No	No	No
Riaz	29033130	GSE91061	Pt31	NA	NA	NA	Pt31_Pre	Melanoma	NA	Pre	NA	anti-PD-1		PD	NR	RNAseq	No	No	No
Riaz	29033130	GSE91061	Pt30	NA	NA	NA	Pt30_On	Melanoma	NA	On	NA	anti-PD-1		PRCR	R	RNAseq	No	No	No
Riaz	29033130	GSE91061	Pt30	NA	NA	NA	Pt30_Pre	Melanoma	NA	Pre	NA	anti-PD-1		PRCR	R	RNAseq	No	No	No
Riaz	29033130	GSE91061	Pt34	NA	NA	NA	Pt34_On	Melanoma	NA	On	NA	anti-PD-1		PRCR	R	RNAseq	No	No	No
Riaz	29033130	GSE91061	Pt34	NA	NA	NA	Pt34_Pre	Melanoma	NA	Pre	NA	anti-PD-1		PRCR	R	RNAseq	No	No	No
Riaz	29033130	GSE91061	Pt36	NA	NA	NA	Pt36_On	Melanoma	NA	On	NA	anti-PD-1		SD	R	RNAseq	No	No	No
Riaz	29033130	GSE91061	Pt36	NA	NA	NA	Pt36_Pre	Melanoma	NA	Pre	NA	anti-PD-1		SD	R	RNAseq	No	No	No
Riaz	29033130	GSE91061	Pt37	NA	NA	NA	Pt37_On	Melanoma	NA	On	NA	anti-PD-1		SD	NR	RNAseq	No	No	No
Riaz	29033130	GSE91061	Pt37	NA	NA	NA	Pt37_Pre	Melanoma	NA	Pre	NA	anti-PD-1		SD	NR	RNAseq	No	No	No
Riaz	29033130	GSE91061	Pt38	NA	NA	NA	Pt38_On	Melanoma	NA	On	NA	anti-PD-1		SD	NR	RNAseq	No	No	No
Riaz	29033130	GSE91061	Pt38	NA	NA	NA	Pt38_Pre	Melanoma	NA	Pre	NA	anti-PD-1		SD	NR	RNAseq	No	No	No
Riaz	29033130	GSE91061	Pt44	NA	NA	NA	Pt44_On	Melanoma	NA	On	NA	anti-PD-1		PRCR	R	RNAseq	No	No	No
Riaz	29033130	GSE91061	Pt44	NA	NA	NA	Pt44_Pre	Melanoma	NA	Pre	NA	anti-PD-1		PRCR	R	RNAseq	No	No	No
Riaz	29033130	GSE91061	Pt46	NA	NA	NA	Pt46_On	Melanoma	NA	On	NA	anti-PD-1		PD	NR	RNAseq	No	No	No
Riaz	29033130	GSE91061	Pt46	NA	NA	NA	Pt46_Pre	Melanoma	NA	Pre	NA	anti-PD-1		PD	NR	RNAseq	No	No	No
Riaz	29033130	GSE91061	Pt47	NA	NA	NA	Pt47_On	Melanoma	NA	On	NA	anti-PD-1		PD	NR	RNAseq	No	No	No
Riaz	29033130	GSE91061	Pt47	NA	NA	NA	Pt47_Pre	Melanoma	NA	Pre	NA	anti-PD-1		PD	NR	RNAseq	No	No	No
Riaz	29033130	GSE91061	Pt48	NA	NA	NA	Pt48_On	Melanoma	NA	On	NA	anti-PD-1		PRCR	R	RNAseq	No	No	No
Riaz	29033130	GSE91061	Pt48	NA	NA	NA	Pt48_Pre	Melanoma	NA	Pre	NA	anti-PD-1		PRCR	R	RNAseq	No	No	No
Riaz	29033130	GSE91061	Pt49	NA	NA	NA	Pt49_On	Melanoma	NA	On	NA	anti-PD-1		PRCR	R	RNAseq	No	No	No
Riaz	29033130	GSE91061	Pt49	NA	NA	NA	Pt49_Pre	Melanoma	NA	Pre	NA	anti-PD-1		PRCR	R	RNAseq	No	No	No
Riaz	29033130	GSE91061	Pt52	NA	NA	NA	Pt52_On	Melanoma	NA	On	NA	anti-PD-1		PD	NR	RNAseq	No	No	No
Riaz	29033130	GSE91061	Pt52	NA	NA	NA	Pt52_Pre	Melanoma	NA	Pre	NA	anti-PD-1		PD	NR	RNAseq	No	No	No
Riaz	29033130	GSE91061	Pt62	NA	NA	NA	Pt62_On	Melanoma	NA	On	NA	anti-PD-1		PD	NR	RNAseq	No	No	No
Riaz	29033130	GSE91061	Pt62	NA	NA	NA	Pt62_Pre	Melanoma	NA	Pre	NA	anti-PD-1		PD	NR	RNAseq	No	No	No
Riaz	29033130	GSE91061	Pt65	NA	NA	NA	Pt65_On	Melanoma	NA	On	NA	anti-PD-1		SD	R	RNAseq	No	No	No
Riaz	29033130	GSE91061	Pt65	NA	NA	NA	Pt65_Pre	Melanoma	NA	Pre	NA	anti-PD-1		SD	R	RNAseq	No	No	No
Riaz	29033130	GSE91061	Pt67	NA	NA	NA	Pt67_On	Melanoma	NA	On	NA	anti-PD-1		SD	R	RNAseq	No	No	No
Riaz	29033130	GSE91061	Pt67	NA	NA	NA	Pt67_Pre	Melanoma	NA	Pre	NA	anti-PD-1		SD	R	RNAseq	No	No	No
Riaz	29033130	GSE91061	Pt77	NA	NA	NA	Pt77_On	Melanoma	NA	On	NA	anti-PD-1		SD	NR	RNAseq	No	No	No
Riaz	29033130	GSE91061	Pt77	NA	NA	NA	Pt77_Pre	Melanoma	NA	Pre	NA	anti-PD-1		SD	NR	RNAseq	No	No	No
Riaz	29033130	GSE91061	Pt78	NA	NA	NA	Pt78_On	Melanoma	NA	On	NA	anti-PD-1		PD	NR	RNAseq	No	No	No
Riaz	29033130	GSE91061	Pt78	NA	NA	NA	Pt78_Pre	Melanoma	NA	Pre	NA	anti-PD-1		PD	NR	RNAseq	No	No	No
Riaz	29033130	GSE91061	Pt79	NA	NA	NA	Pt79_On	Melanoma	NA	On	NA	anti-PD-1		SD	NR	RNAseq	No	No	No
Riaz	29033130	GSE91061	Pt79	NA	NA	NA	Pt79_Pre	Melanoma	NA	Pre	NA	anti-PD-1		SD	NR	RNAseq	No	No	No
Riaz	29033130	GSE91061	Pt82	NA	NA	NA	Pt82_On	Melanoma	NA	On	NA	anti-PD-1		SD	R	RNAseq	No	No	No
Riaz	29033130	GSE91061	Pt82	NA	NA	NA	Pt82_Pre	Melanoma	NA	Pre	NA	anti-PD-1		SD	R	RNAseq	No	No	No
Riaz	29033130	GSE91061	Pt84	NA	NA	NA	Pt84_On	Melanoma	NA	On	NA	anti-PD-1		PD	NR	RNAseq	No	No	No
Riaz	29033130	GSE91061	Pt84	NA	NA	NA	Pt84_Pre	Melanoma	NA	Pre	NA	anti-PD-1		PD	NR	RNAseq	No	No	No
Riaz	29033130	GSE91061	Pt85	NA	NA	NA	Pt85_On	Melanoma	NA	On	NA	anti-PD-1		PD	NR	RNAseq	No	No	No
Riaz	29033130	GSE91061	Pt85	NA	NA	NA	Pt85_Pre	Melanoma	NA	Pre	NA	anti-PD-1		PD	NR	RNAseq	No	No	No
Riaz	29033130	GSE91061	Pt89	NA	NA	NA	Pt89_On	Melanoma	NA	On	NA	anti-PD-1		SD	R	RNAseq	No	No	No
Riaz	29033130	GSE91061	Pt89	NA	NA	NA	Pt89_Pre	Melanoma	NA	Pre	NA	anti-PD-1		SD	R	RNAseq	No	No	No
Riaz	29033130	GSE91061	Pt92	NA	NA	NA	Pt92_On	Melanoma	NA	On	NA	anti-PD-1		SD	R	RNAseq	No	No	No
Riaz	29033130	GSE91061	Pt92	NA	NA	NA	Pt92_Pre	Melanoma	NA	Pre	NA	anti-PD-1		SD	R	RNAseq	No	No	No
Riaz	29033130	GSE91061	Pt94	NA	NA	NA	Pt94_On	Melanoma	NA	On	NA	anti-PD-1		PRCR	R	RNAseq	No	No	No
Riaz	29033130	GSE91061	Pt94	NA	NA	NA	Pt94_Pre	Melanoma	NA	Pre	NA	anti-PD-1		PRCR	R	RNAseq	No	No	No
Riaz	29033130	GSE91061	Pt98	NA	NA	NA	Pt98_On	Melanoma	NA	On	NA	anti-PD-1		SD	R	RNAseq	No	No	No
Riaz	29033130	GSE91061	Pt98	NA	NA	NA	Pt98_Pre	Melanoma	NA	Pre	NA	anti-PD-1		SD	R	RNAseq	No	No	No
Riaz	29033130	GSE91061	Pt101	NA	NA	NA	Pt101_On	Melanoma	NA	On	NA	anti-PD-1		PRCR	R	RNAseq	No	No	No
Riaz	29033130	GSE91061	Pt101	NA	NA	NA	Pt101_Pre	Melanoma	NA	Pre	NA	anti-PD-1		PRCR	R	RNAseq	No	No	No
Riaz	29033130	GSE91061	Pt103	NA	NA	NA	Pt103_On	Melanoma	NA	On	NA	anti-PD-1		PD	NR	RNAseq	No	No	No
Riaz	29033130	GSE91061	Pt103	NA	NA	NA	Pt103_Pre	Melanoma	NA	Pre	NA	anti-PD-1		PD	NR	RNAseq	No	No	No
Riaz	29033130	GSE91061	Pt106	NA	NA	NA	Pt106_On	Melanoma	NA	On	NA	anti-PD-1		PD	NR	RNAseq	No	No	No
Riaz	29033130	GSE91061	Pt106	NA	NA	NA	Pt106_Pre	Melanoma	NA	Pre	NA	anti-PD-1		PD	NR	RNAseq	No	No	No
Zhao	30742119	SRA PRJNA482620	55	NA	NA	NA	X4239.B3	GBM	NA	Pre	NA	anti-PD-1		NA	R	RNAseq	No	No	No
Zhao	30742119	SRA PRJNA482620	55	NA	NA	NA	X4756.B4	GBM	NA	Post	Acquired	anti-PD-1		NA	R	RNAseq	No	No	No
Zhao	30742119	SRA PRJNA482620	100	NA	NA	NA	X4595.G1	GBM	NA	Pre	NA	anti-PD-1		NA	R	RNAseq	No	No	No
Zhao	30742119	SRA PRJNA482620	100	NA	NA	NA	X4956.NL.AS	GBM	NA	Post	Acquired	anti-PD-1		NA	R	RNAseq	No	No	No
Zhao	30742119	SRA PRJNA482620	102	NA	NA	NA	X4443.NL.AS	GBM	NA	Pre	NA	anti-PD-1		NA	R	RNAseq	No	No	No
Zhao	30742119	SRA PRJNA482620	102	NA	NA	NA	X5094.NL.AS	GBM	NA	Post	Acquired	anti-PD-1		NA	R	RNAseq	No	No	No
Zhao	30742119	SRA PRJNA482620	103	NA	NA	NA	X4770.NL.AS	GBM	NA	Pre	NA	anti-PD-1		NA	R	RNAseq	No	No	No
Zhao	30742119	SRA PRJNA482620	103	NA	NA	NA	X5112.NL.AS	GBM	NA	Post	Acquired	anti-PD-1		NA	R	RNAseq	No	No	No
Zhao	30742119	SRA PRJNA482620	104	NA	NA	NA	X3948	GBM	NA	Pre	NA	anti-PD-1		NA	R	RNAseq	No	No	No
Zhao	30742119	SRA PRJNA482620	104	NA	NA	NA	X5128	GBM	NA	Post	Acquired	anti-PD-1		NA	R	RNAseq	No	No	No
MGH	NA	NA	BI1	NA	NA	NA	MGHBI1_091812.bam	Melanoma	4	Pre	NA	BRAFi	Vemurafenib	NA	NA	RNAseq	No	No	No
MGH	NA	NA	BI1	NA	NA	NA	MGHBI1_102512.bam	Melanoma	4	On	NA	BRAFi	Vemurafenib	NA	NA	RNAseq	No	No	No
MGH	NA	NA	BI1	NA	NA	NA	MGHBI1_022613.bam	Melanoma	4	Post	NA	BRAFi	Vemurafenib	NA	NA	RNAseq	No	No	No
Kwong	25705882	EGAD00001001306	2	NA	NA	NA	Sample2A	Melanoma	NA	Pre	NA	BRAFi		NA	NA	RNAseq	No	No	No
Kwong	25705882	EGAD00001001306	2	NA	NA	NA	Sample2B	Melanoma	NA	on	NA	BRAFi		NA	NA	RNAseq	No	No	No
Kwong	25705882	EGAD00001001306	6	NA	NA	NA	Sample6A	Melanoma	NA	Pre	NA	BRAFi		NA	NA	RNAseq	No	No	No
Kwong	25705882	EGAD00001001306	6	NA	NA	NA	Sample6B	Melanoma	NA	on	NA	BRAFi		NA	NA	RNAseq	No	No	No
Kwong	25705882	EGAD00001001306	9	NA	NA	NA	Sample9A	Melanoma	NA	Pre	NA	BRAFi		NA	NA	RNAseq	No	No	No
Kwong	25705882	EGAD00001001306	9	NA	NA	NA	Sample9B	Melanoma	NA	on	NA	BRAFi		NA	NA	RNAseq	No	No	No
Kwong	25705882	EGAD00001001306	10	NA	NA	NA	Sample10A	Melanoma	NA	Pre	NA	BRAFi		NA	NA	RNAseq	No	No	No
Kwong	25705882	EGAD00001001306	10	NA	NA	NA	Sample10B	Melanoma	NA	on	NA	BRAFi		NA	NA	RNAseq	No	No	No
Kwong	25705882	EGAD00001001306	12	NA	NA	NA	Sample12A	Melanoma	NA	Pre	NA	BRAFi		NA	NA	RNAseq	No	No	No
Kwong	25705882	EGAD00001001306	12	NA	NA	NA	Sample12B	Melanoma	NA	on	NA	BRAFi		NA	NA	RNAseq	No	No	No
Kwong	25705882	EGAD00001001306	13	NA	NA	NA	Sample13A	Melanoma	NA	Pre	NA	BRAFi		NA	NA	RNAseq	No	No	No
Kwong	25705882	EGAD00001001306	13	NA	NA	NA	Sample13B	Melanoma	NA	on	NA	BRAFi		NA	NA	RNAseq	No	No	No
Kwong	25705882	EGAD00001001306	15	NA	NA	NA	Sample15A	Melanoma	NA	Pre	NA	BRAFi		NA	NA	RNAseq	No	No	No
Kwong	25705882	EGAD00001001306	15	NA	NA	NA	Sample15C	Melanoma	NA	Post	NA	BRAFi		NA	NA	RNAseq	No	No	No
Kwong	25705882	EGAD00001001306	16	NA	NA	NA	Sample16A	Melanoma	NA	Pre	NA	BRAFi		NA	NA	RNAseq	No	No	No
Kwong	25705882	EGAD00001001306	16	NA	NA	NA	Sample16B	Melanoma	NA	on	NA	BRAFi		NA	NA	RNAseq	No	No	No
Kwong	25705882	EGAD00001001306	16	NA	NA	NA	Sample16C	Melanoma	NA	Post	NA	BRAFi		NA	NA	RNAseq	No	No	No
Kwong	25705882	EGAD00001001306	19	NA	NA	NA	Sample19A	Melanoma	NA	Pre	NA	BRAFi		NA	NA	RNAseq	No	No	No
Kwong	25705882	EGAD00001001306	19	NA	NA	NA	Sample19B	Melanoma	NA	on	NA	BRAFi		NA	NA	RNAseq	No	No	No
Kwong	25705882	EGAD00001001306	22	NA	NA	NA	Sample22A	Melanoma	NA	Pre	NA	BRAFi		NA	NA	RNAseq	No	No	No
Kwong	25705882	EGAD00001001306	22	NA	NA	NA	Sample22C	Melanoma	NA	Post	NA	BRAFi		NA	NA	RNAseq	No	No	No
Kwong	25705882	EGAD00001001306	24	NA	NA	NA	Sample24A	Melanoma	NA	Pre	NA	BRAFi		NA	NA	RNAseq	No	No	No
Kwong	25705882	EGAD00001001306	24	NA	NA	NA	Sample24B	Melanoma	NA	on	NA	BRAFi		NA	NA	RNAseq	No	No	No
Kwong	25705882	EGAD00001001306	24	NA	NA	NA	Sample24D	Melanoma	NA	Post	NA	BRAFi		NA	NA	RNAseq	No	No	No
Kwong	25705882	EGAD00001001306	25	NA	NA	NA	Sample25A	Melanoma	NA	Pre	NA	BRAFi		NA	NA	RNAseq	No	No	No
Kwong	25705882	EGAD00001001306	25	NA	NA	NA	Sample25C	Melanoma	NA	Post	NA	BRAFi		NA	NA	RNAseq	No	No	No
Kwong	25705882	EGAD00001001306	34	NA	NA	NA	Sample34A	Melanoma	NA	Pre	NA	BRAFi		NA	NA	RNAseq	No	No	No
Kwong	25705882	EGAD00001001306	34	NA	NA	NA	Sample34B	Melanoma	NA	on	NA	BRAFi		NA	NA	RNAseq	No	No	No
Hugo	26359985	GSE65185	Patient 1 melanoma	NA	NA	NA	Pt1.baseline	Melanoma	NA	Pre	NA	MAPKi treatment		NA	NA	RNAseq	No	No	No
Hugo	26359985	GSE65185	Patient 1 melanoma	NA	NA	NA	Pt1.DP1	Melanoma	NA	Post	NA	BRAFi resistance		NA	NA	RNAseq	No	No	No
Hugo	26359985	GSE65185	Patient 2 melanoma	NA	NA	NA	Pt2.baseline	Melanoma	NA	Pre	NA	MAPKi treatment		NA	NA	RNAseq	No	No	No
Hugo	26359985	GSE65185	Patient 2 melanoma	NA	NA	NA	Pt2.DP1	Melanoma	NA	Post	NA	BRAFi resistance		NA	NA	RNAseq	No	No	No
Hugo	26359985	GSE65185	Patient 2 melanoma	NA	NA	NA	Pt2.DP2	Melanoma	NA	Post	NA	BRAFi resistance		NA	NA	RNAseq	No	No	No
Hugo	26359985	GSE65185	Patient 3 melanoma	NA	NA	NA	Pt3.baseline	Melanoma	NA	Pre	NA	MAPKi treatment		NA	NA	RNAseq	No	No	No
Hugo	26359985	GSE65185	Patient 3 melanoma	NA	NA	NA	Pt3.DP1	Melanoma	NA	Post	NA	BRAFi resistance		NA	NA	RNAseq	No	No	No
Hugo	26359985	GSE65185	Patient 3 melanoma	NA	NA	NA	Pt3.DP2	Melanoma	NA	Post	NA	BRAFi resistance		NA	NA	RNAseq	No	No	No
Hugo	26359985	GSE65185	Patient 3 melanoma	NA	NA	NA	Pt3.DP3	Melanoma	NA	Post	NA	BRAFi resistance		NA	NA	RNAseq	No	No	No
Hugo	26359985	GSE65185	Patient 4 melanoma	NA	NA	NA	Pt4.baseline	Melanoma	NA	Pre	NA	MAPKi treatment		NA	NA	RNAseq	No	No	No
Hugo	26359985	GSE65185	Patient 4 melanoma	NA	NA	NA	Pt4.DP1	Melanoma	NA	Post	NA	BRAFi resistance		NA	NA	RNAseq	No	No	No
Hugo	26359985	GSE65185	Patient 5 melanoma	NA	NA	NA	Pt5.baseline	Melanoma	NA	Pre	NA	MAPKi treatment		NA	NA	RNAseq	No	No	No
Hugo	26359985	GSE65185	Patient 5 melanoma	NA	NA	NA	Pt5.DP1	Melanoma	NA	Post	NA	BRAFi resistance		NA	NA	RNAseq	No	No	No
Hugo	26359985	GSE65185	Patient 5 melanoma	NA	NA	NA	Pt5.DP2	Melanoma	NA	Post	NA	BRAFi resistance		NA	NA	RNAseq	No	No	No
Hugo	26359985	GSE65185	Patient 5 melanoma	NA	NA	NA	Pt5.DP3	Melanoma	NA	Post	NA	BRAFi resistance		NA	NA	RNAseq	No	No	No
Hugo	26359985	GSE65185	Patient 6 melanoma	NA	NA	NA	Pt6.baseline	Melanoma	NA	Pre	NA	MAPKi treatment		NA	NA	RNAseq	No	No	No
Hugo	26359985	GSE65185	Patient 6 melanoma	NA	NA	NA	Pt6.DP1	Melanoma	NA	Post	NA	BRAFi resistance		NA	NA	RNAseq	No	No	No
Hugo	26359985	GSE65185	Patient 6 melanoma	NA	NA	NA	Pt6.DP2	Melanoma	NA	Post	NA	BRAFi resistance		NA	NA	RNAseq	No	No	No
Hugo	26359985	GSE65185	Patient 8 melanoma	NA	NA	NA	Pt8.baseline	Melanoma	NA	Pre	NA	MAPKi treatment		NA	NA	RNAseq	No	No	No
Hugo	26359985	GSE65185	Patient 8 melanoma	NA	NA	NA	Pt8.DP1	Melanoma	NA	Post	NA	BRAFi resistance		NA	NA	RNAseq	No	No	No
Hugo	26359985	GSE65185	Patient 8 melanoma	NA	NA	NA	Pt8.DP2	Melanoma	NA	Post	NA	BRAFi resistance		NA	NA	RNAseq	No	No	No
Hugo	26359985	GSE65185	Patient 8 melanoma	NA	NA	NA	Pt8.DP3	Melanoma	NA	Post	NA	BRAFi resistance		NA	NA	RNAseq	No	No	No
Hugo	26359985	GSE65185	Patient 9 melanoma	NA	NA	NA	Pt9.baseline	Melanoma	NA	Pre	NA	MAPKi treatment		NA	NA	RNAseq	No	No	No
Hugo	26359985	GSE65185	Patient 9 melanoma	NA	NA	NA	Pt9.DP1	Melanoma	NA	Post	NA	BRAFi resistance		NA	NA	RNAseq	No	No	No
Hugo	26359985	GSE65185	Patient 9 melanoma	NA	NA	NA	Pt9.DP2	Melanoma	NA	Post	NA	BRAFi resistance		NA	NA	RNAseq	No	No	No
Hugo	26359985	GSE65185	Patient 10 melanoma	NA	NA	NA	Pt10.baseline	Melanoma	NA	Pre	NA	MAPKi treatment		NA	NA	RNAseq	No	No	No
Hugo	26359985	GSE65185	Patient 10 melanoma	NA	NA	NA	Pt10.DP1	Melanoma	NA	Post	NA	BRAFi resistance		NA	NA	RNAseq	No	No	No
Hugo	26359985	GSE65185	Patient 10 melanoma	NA	NA	NA	Pt10.DP2	Melanoma	NA	Post	NA	BRAFi resistance		NA	NA	RNAseq	No	No	No
Hugo	26359985	GSE65185	Patient 10 melanoma	NA	NA	NA	Pt10.DP3	Melanoma	NA	Post	NA	BRAFi resistance		NA	NA	RNAseq	No	No	No
Hugo	26359985	GSE65185	Patient 10 melanoma	NA	NA	NA	Pt10.DP4	Melanoma	NA	Post	NA	BRAFi resistance		NA	NA	RNAseq	No	No	No
Hugo	26359985	GSE65185	Patient 10 melanoma	NA	NA	NA	Pt10.DP5	Melanoma	NA	Post	NA	BRAFi resistance		NA	NA	RNAseq	No	No	No
Hugo	26359985	GSE65185	Patient 10 melanoma	NA	NA	NA	Pt10.DP6	Melanoma	NA	Post	NA	BRAFi resistance		NA	NA	RNAseq	No	No	No
Hugo	26359985	GSE65185	Patient 10 melanoma	NA	NA	NA	Pt10.DP7	Melanoma	NA	Post	NA	BRAFi resistance		NA	NA	RNAseq	No	No	No
Hugo	26359985	GSE65185	Patient 10 melanoma	NA	NA	NA	Pt10.DP8	Melanoma	NA	Post	NA	BRAFi resistance		NA	NA	RNAseq	No	No	No
Hugo	26359985	GSE65185	Patient 10 melanoma	NA	NA	NA	Pt10.DP9	Melanoma	NA	Post	NA	BRAFi resistance		NA	NA	RNAseq	No	No	No
Hugo	26359985	GSE65185	Patient 15 melanoma	NA	NA	NA	Pt15.baseline	Melanoma	NA	Pre	NA	MAPKi treatment		NA	NA	RNAseq	No	No	No
Hugo	26359985	GSE65185	Patient 15 melanoma	NA	NA	NA	Pt15.DP1	Melanoma	NA	Post	NA	BRAFi resistance		NA	NA	RNAseq	No	No	No
Hugo	26359985	GSE65185	Patient 15 melanoma	NA	NA	NA	Pt15.DP2	Melanoma	NA	Post	NA	BRAFi resistance		NA	NA	RNAseq	No	No	No
Hugo	26359985	GSE65185	Patient 16 melanoma	NA	NA	NA	Pt16.baseline	Melanoma	NA	Pre	NA	MAPKi treatment		NA	NA	RNAseq	No	No	No
Hugo	26359985	GSE65185	Patient 16 melanoma	NA	NA	NA	Pt16.DP1	Melanoma	NA	Post	NA	BRAFi resistance		NA	NA	RNAseq	No	No	No
Hugo	26359985	GSE65185	Patient 17 melanoma	NA	NA	NA	Pt17.baseline	Melanoma	NA	Pre	NA	MAPKi treatment		NA	NA	RNAseq	No	No	No
Hugo	26359985	GSE65185	Patient 17 melanoma	NA	NA	NA	Pt17.DP1	Melanoma	NA	Post	NA	BRAFi resistance		NA	NA	RNAseq	No	No	No
Hugo	26359985	GSE65185	Patient 17 melanoma	NA	NA	NA	Pt17.DP2	Melanoma	NA	Post	NA	BRAFi resistance		NA	NA	RNAseq	No	No	No
CR, complete response; PR, partial response; SD, stable disease; PD, progressive disease; MR, mixed response; RELAPSE, sample collected at relapse/progression after initial PR/CR

### Sheet: Table S2. CGP pathways annotati
Table S2. Top 10 ranked CGP pathways in Fig.3a & Fig.3c & Fig.3e
Top 10 up-regulated CGP pathways in Acquired Resistance to anti-CTLA-4 Therapy (Fig.3a)	Related to
BORCZUK_MALIGNANT_MESOTHELIOMA_UP	Tumor marker genes
ALONSO_METASTASIS_UP	Tumor metastasis
WONG_EMBRYONIC_STEM_CELL_CORE	Stem cell
SOTIRIOU_BREAST_CANCER_GRADE_1_VS_3_UP	Cell cycle and proliferation
JOHANSSON_GLIOMAGENESIS_BY_PDGFB_UP	Tumor marker genes
LAIHO_COLORECTAL_CANCER_SERRATED_UP	Tumor marker genes
BUFFA_HYPOXIA_METAGENE	Hypoxia
NIKOLSKY_BREAST_CANCER_8Q12_Q22_AMPLICON	Tumor marker genes
ROSTY_CERVICAL_CANCER_PROLIFERATION_CLUSTER	Cell cycle and proliferation
BENPORATH_PROLIFERATION	Tumor marker genes
Top 10 up-regulated CGP pathways in Innate Resistance to anti-PD-1 Therapy (Fig.3c)	Related to
MCLACHLAN_DENTAL_CARIES_UP	Dental
POOLA_INVASIVE_BREAST_CANCER_UP	Tumor marker genes
ROSTY_CERVICAL_CANCER_PROLIFERATION_CLUSTER	Cell cycle and proliferation
FLECHNER_BIOPSY_KIDNEY_TRANSPLANT_REJECTED_VS_OK_UP	Acute transplant rejection
VERHAAK_GLIOBLASTOMA_MESENCHYMAL	Tumor marker genes
SOTIRIOU_BREAST_CANCER_GRADE_1_VS_3_UP	Cell cycle and proliferation
NAKAYAMA_SOFT_TISSUE_TUMORS_PCA1_UP	Tumor marker genes
GAURNIER_PSMD4_TARGETS	Inflammatory cytokines, chemokines and their cognate receptors
RUTELLA_RESPONSE_TO_HGF_VS_CSF2RB_AND_IL4_UP	Drug response
VERHAAK_AML_WITH_NPM1_MUTATED_UP	Dcute myeloid leukemia
Top 10 up-regulated CGP pathways in Acquired Resistance to anti-PD-1 Therapy (Fig.3e)	Related to
SOTIRIOU_BREAST_CANCER_GRADE_1_VS_3_UP	Cell cycle and proliferation
ROSTY_CERVICAL_CANCER_PROLIFERATION_CLUSTER	Cell cycle and proliferation
DUTERTRE_ESTRADIOL_RESPONSE_24HR_UP	Cell cycle and proliferation
WONG_EMBRYONIC_STEM_CELL_CORE	Stem cell
SHEDDEN_LUNG_CANCER_POOR_SURVIVAL_A6	Gene signature of poor survival
SARRIO_EPITHELIAL_MESENCHYMAL_TRANSITION_UP	Invasiveness and metastasis
SCHUHMACHER_MYC_TARGETS_UP	c-MYC signaling
ZHAN_MULTIPLE_MYELOMA_PR_UP	Cell cycle and proliferation
WHITEFORD_PEDIATRIC_CANCER_MARKERS	Tumor marker genes
SCHLOSSER_MYC_TARGETS_REPRESSED_BY_SERUM	c-MYC signaling

### Sheet: Table S3. Gene hubs
Table S3. Top 15 or 20 gene hubs of modules identified by WGCNA
Gene hubs	Modules	Related biological processes or pathways
TMIE	ME10	Sensory processing of sound and Olfactory Signaling Pathway.
ARHGAP15	ME10	GTPase activation
CDKL4	ME10	phosphorylation/ransferase activity/transferring phosphorus-containing groups and protein tyrosine kinase activity
ERC2	ME10	Exercise-induced circadian regulation
SCN11A	ME10	Ion transport/Sodium transport/Involved in membrane depolarization and neuronal depolarization
NLRP4	ME10	inflammatory response/negative regulation of innate immune response/regulation of inflammatory response
MYT1L	ME10	Differentiation/Neurogenesis/Transcription/Transcription regulation
PNMA5	ME10	positive regulation of apoptotic process
MAGEC3	ME10	Tumor antigen
WDR87	ME10	binding and nicotinate-nucleotide diphosphorylase (carboxylating) activity
CDH20	ME10	cell adhesion/Nanog in Mammalian ESC Pluripotency and ERK Signaling
TEX19	ME10	reproductive processes
ITGA2B	ME10	cell adhesion/Signaling downstream of RAS mutants and Apoptotic Pathways in Synovial Fibroblasts
JPH3	ME10	motor coordination and memory
KCNH5	ME10	Ion transport/Potassium transport/Transport
SYT13	ME10	transport vesicle docking to the plasma membrane
SPAG6	ME10	sperm motility
XKR4	ME10	Apoptosis
MYOZ3	ME10	modulation of calcineurin signaling/myofibrillogenesis
NPFFR2	ME10	G protein-coupled receptor activity and neuropeptide receptor activity
CDKN2AIPNL	ME6	protein coding genes
LSM5	ME6	mRNA processing, mRNA splicing
POLR2K	ME6	Transcription
ELMOD2	ME6	Antiviral defense
SPCS3	ME6	protein targeting to endoplasmic reticulum, proteolysis, signal peptide processing, viral protein processing
MRFAP1L1	ME6	protein-coding genes
UBE2K	ME6	Ubl conjugation pathway, proteasome-mediated ubiquitin-dependent protein catabolic process
RAB2A	ME6	Endoplasmic reticulum-Golgi transport, Protein transport, Vesicle-mediated transport
FAM204A	ME6	protein-coding genes
BLOC1S6	ME6	anterograde axonal transport, anterograde synaptic vesicle transport, endosome to melanosome transport, secretion of lysosomal enzymes, positive regulation of natural killer cell activation
RBM25	ME6	mRNA processing, mRNA splicing
RPL15	ME6	cytoplasmic translation, response to ethanol, translation
SAP18	ME6	mRNA processing, mRNA splicing, Transcription, Transcription regulation
ATG12	ME6	Autophagy, Host-virus interaction, Ubl conjugation pathway
TSEN15	ME6	mRNA processing，tRNA processing
PCDHA7	ME25	Cell adhesion
PCDHA8	ME25	Cell adhesion
PCDHA9	ME25	Cell adhesion
PCDHA10	ME25	Cell adhesion
PCDHA11	ME25	Cell adhesion
PCDHA12	ME25	Cell adhesion
PCDHA13	ME25	Cell adhesion
PCDHA1	ME25	Cell adhesion
PCDHA2	ME25	Cell adhesion
PCDHA3	ME25	Cell adhesion
PCDHA4	ME25	Cell adhesion
PCDHA5	ME25	Cell adhesion
PCDHA6	ME25	Cell adhesion
PCDHAC2	ME25	Cell adhesion
PCDHAC1	ME25	Cell adhesion
CDCA8	ME11	Cell cycle, Cell division, Mitosis
AURKB	ME11	Cell cycle, Cell division, Mitosis
KIF2C	ME11	Chromosome partition, Cell cycle, Cell division, Mitosis
KIF14	ME11	Cell division, Cell cycle progression and cytokinesis, Cell proliferation and apoptosis
BUB1B	ME11	Cell apoptosis, Cell cycle, Cell division, Mitosis
CCNA2	ME11	Cell cycle, Cell division, Mitosis, Host-virus interaction
NEK2	ME11	Cell cycle, Cell division, Mitosis, Meiosis, Chromosome partition
TPX2	ME11	Cell cycle, Cell division, Mitosis, Apoptosis
CDCA5	ME11	Cell cycle, Cell division, Mitosis
TROAP	ME11	Cell adhesion
KIF18B	ME11	Cell cycle, Cell division, Mitosis
NUF2	ME11	Cell cycle, Cell division, Mitosis
UBE2T	ME11	DNA damage response, DNA repair, protein autoubiquitination
TOP2A	ME11	Biological rhythms, DNA damage response, apoptotic chromosome condensation, positive regulation of apoptotic process
GTSE1	ME11	DNA damage response, signal transduction by p53 class mediator resulting in cell cycle arrest, microtubule-based process
Biological processes information obtained from https://www.uniprot.org/

### Sheet: Table S4. nCounter antibodies
Table S4. NanoString nCounter antibodies panel.
Common Name	HUGO Gene Name	Phosphosite	Uniprot ID	Clone Name
4E-BP1	EIF4EBP1	Total	Q13541	53H11
EGF Receptor	EGFR	Total	P00533	D38B1
GSK-3β	GSK3B	Total	P49841	D5C5Z
HER2/ErbB2	ERBB2	Total	P04626	29D8
Ki-67	MKI67	Total	P46013	8D5
Met	MET	Total	P08581	D1C2
p44/42 MAPK (Erk1/2)	MAPK1 / MAPK3	Total	P27361	137F5
p53	TP53	Total	P04637	DO-7
Pan-Akt	AKT1 / AKT2 / AKT3	Total	P31749	C67E7
Pan-Keratin	KRT4/KRT5/KRT6/KRT8/KRT10/KRT13/KRT18	Total	P13645	C11
Phospho-4E-BP1	EIF4EBP1	Thr37/46	Q13541	236B4
Phospho-Akt	AKT1 / AKT2 / AKT3	Ser473	P31749	D9E
Phospho-AMPKα	PRKAA1 / PRKAA2	Thr172	Q13131	40H9
Phospho-c-Raf	RAF1	Ser259	P04049	Polyclonal
Phospho-EGF Receptor	EGFR	Tyr1068	P00533	D7A5
Phospho-GSK-3β	GSK3A / GSK3B	Ser9	P49841	D85E12
Phospho-Histone H3	HIST1H3A	Ser10	P68431	D2C8
Phospho-MEK1/2	MAP2K1 / MAP2K2	Ser217/221	Q02750	41G9
Phospho-p44/42 MAPK (Erk1/2)	MAPK1 / MAPK3	Thr202/Tyr204	P27361	D13.14.4E
Phospho-PDK1	PDPK1	Ser241	O15530	C49H2
Phospho-PRAS40	AKT1S1	Thr246	Q96B36	D4D2
Phospho-S6 Ribosomal Protein	RPS6	Ser235/236	P62753	D57.2.2E
Phospho-Tuberin/TSC2	TSC2	Thr1462	P49815	5B12
Progesterone Receptor	PGR	Total	P06401	YR85
S6 Ribosomal Protein	RPS6	Total	P62753	54D2
Tuberin/TSC2	TSC2	Total	P49815	D93F12

### Sheet: Table S5. nCounter RNA innate
Table S5. NanoString nCounter RNA analysis of innate resistance to anti-PD-1 therapy.
gene	log2FC	pvalue
ACVR1C	-1.08249	0.0207056
ANGPT1	-2.23059	0.000250292
AR	-2.16509	0.000422945
AXIN2	-1.28078	0.000646529
BIRC3	1.07034	0.0432186
BMP7	1.50702	0.00936862
BMPR1B	-1.5131	3.14e-12
CACNA1C	-1.78182	4.17e-05
CACNA1G	-2.00801	0.0302318
CACNA2D2	3.42063	0.0446639
CACNB3	-1.0474	3.96e-06
CALML5	-2.55589	4.52e-09
CD19	1.91296	0.0257393
CDH1	-1.75615	2e-05
COL11A1	-1.00724	0.00875428
COL1A1	-2.18334	0.000212076
COL1A2	-1.94159	0
COL3A1	-1.42809	9.86e-10
COL4A5	-2.48513	2.03e-14
COL5A1	-1.41361	2.82e-05
COL5A2	-1.31589	2.08e-11
COMP	-1.83002	0.000145291
CREB3L1	-1.55961	9.18e-07
CREB5	1.05997	0.00169128
DKK2	-1.68432	0.00905055
EGFR	-1.83021	0.00339074
ERBB2	-1.37825	0.0160274
ETV1	-2.72796	1.46e-13
FANCL	1.09218	0.00974287
FGF1	-2.09753	0.00461997
FGF7	-1.8102	0.0001026
FLNC	-1.59973	5.43e-09
FST	-2.7979	4.74e-10
GAS1	-1.07986	0.0405013
GLI3	-1.48879	0.0103543
GZMB	1.44988	8.79e-05
HOXA10	-1.53261	0.0241528
ID4	-2.20396	0
IFNG	2.49396	1.23e-07
IGF1	-1.43446	2.45e-09
IL10	1.23095	0.0315841
IL1B	1.86157	0.0100886
IL20RB	-1.07275	0.0233129
IL24	3.3129	0.0128641
IL8	1.21488	7.52e-10
INHBA	-1.67937	8.45e-09
ITGA8	-3.08982	0.000339738
ITGB4	-1.98716	0.016017
JAG1	-1.1367	0.00175933
KIT	-2.49642	0.014407
LAMA5	-1.39737	3.79e-11
LTBP1	-1.97779	6.89e-13
MAPK10	-1.84084	0.0275562
MMP3	-2.56523	0.00164257
MMP9	1.18487	3.02e-06
MYCN	1.89023	0.000516146
NGFR	-1.74839	0.0126227
NKD1	-1.00645	0.0312918
NOTCH3	-1.2664	0.00410712
NTRK2	-2.02104	0.00177886
PBX1	-1.00712	0.000467541
PDGFC	-1.76194	8.11e-05
PDGFD	-1.46457	0.000103866
PDGFRA	-1.49998	7.07e-10
PDGFRB	-1.19974	1.41e-10
PGF	-1.55542	0.0282876
PLA1A	1.0634	9.19e-08
PLA2G2A	-1.38992	0.000842604
PTPRR	-2.05042	0.000145291
RASAL1	-2.61768	0.0489358
RASGRF2	-2.4574	0.000836532
RIN1	-1.18687	3.65e-05
RNF43	1.08106	0.0191592
RUNX1T1	-1.70708	0.000145291
SFN	-2.01582	5.66e-06
SFRP2	-2.03101	0
SMAD9	-1.66468	9.57e-06
SMO	-1.03123	0.040349
SOX17	-1.3949	0.0211335
SOX9	-1.8145	0.0100886
TGFB3	-1.70725	7.13e-12
THBS1	-1.32444	7.78e-06
THBS4	-1.54227	9.15e-05
VEGFC	-1.43306	0.0128641
WIF1	25.8418	0.0370888
WNT16	-2.1132	0.0258798
WNT2B	-1.39162	0.0165643
ZBTB16	-2.55172	0.00676776
ZBTB32	25.8456	0.0113638

### Sheet: Table S6. nCounter RNA acquired
Table S6. NanoString nCounter RNA analysis of acquired resistance to anti-PD-1 therapy.
gene	log2FC	pvalue
PLCB4	19.8449	0
LRP2	17.8985	0
EYA1	7.10128	0
GHR	6.10404	0
KIT	5.47146	0
DLL3	4.83238	0
IL8	4.44351	0
TSPAN7	4.37347	0
ETV4	4.19916	0
COL11A2	3.80367	0
HSPA2	3.67695	0
SPRY4	3.33571	0
MYC	3.28093	0
SPRY2	3.17252	0
ID4	3.12014	0
FOS	3.08694	0
ITGB3	2.96293	0
SPP1	2.91949	0
ITGA9	2.89479	0
DUSP4	2.88792	0
HMGA2	2.87713	0
BIRC7	2.84363	0
SPRY1	2.75343	0
CDH1	2.66916	0
SHC4	2.57868	0
CDK2	2.43134	0
IGF1R	2.41824	0
FGF2	2.29777	0
RASGRF1	2.29433	0
PLAT	2.24988	0
ARNT2	2.23233	0
DDIT4	1.94892	0
RAC2	-1.87529	0
TNFAIP3	-1.8827	0
CD40	-1.95464	0
FST	-30.6558	0.0298993
COMP	-17.5468	0
SFRP2	-9.05564	0
COL11A1	-8.65226	0
WNT2	-6.10045	6.03e-10
LTBP1	-5.03781	0
CREB3L1	-4.37694	1.74e-12
TGFB2	-4.01546	0.000367938
COL1A2	-3.97028	0
INHBA	-3.94509	0
GADD45G	-3.77706	0
COL1A1	-3.76197	0
GLI1	-3.73565	0.00234525
ANGPT1	-3.46096	3.63e-07
ID1	-3.44891	0
COL3A1	-3.40383	0
FN1	-3.40369	0
FZD7	-3.39391	3.22e-12
COL5A1	-3.30787	0
PLAU	-3.29478	0
PBX1	-3.17092	1.72e-11
LFNG	-3.15956	1.09e-12
FGF1	-3.14795	1.1e-15
CACNA1E	-3.13895	1.78e-05
ITGA3	-3.0539	0
FLNC	-3.0386	0.00880577
HGF	-3.01167	0
TLR4	-2.97969	0
COL5A2	-2.95251	0
FASLG	-2.95	0
HIST1H3G	-2.82385	0
RASGRF2	-2.7265	0.00953644
TNFRSF10A	-2.69827	3.1e-05
NOTCH3	-2.69571	0
NOS3	-2.6195	2.2e-07
CACNA1C	-2.56714	0.000876769
BNIP3	1.86987	1.1e-15
NOTCH1	-1.99347	1.1e-15
STAT4	-2.51245	0
LAMA1	3.28277	2.16e-15
JAK2	-1.67167	5.33e-15
MMP9	-1.67188	6.32e-15
TP53	-1.72216	2.49e-14
GADD45B	-1.75783	3.59e-14
GZMB	-1.61233	5.07e-14
PPP3CB	-1.78051	8.4e-14
DUSP6	1.72528	1.03e-13
PIK3CG	-2.51034	0
EIF4EBP1	1.69926	1.16e-13
LAT	-1.66413	2.34e-13
SFRP1	-1.8228	2.34e-13
JAK3	-1.59407	2.38e-13
BMP8A	-2.5001	0.00148037
MFNG	-1.87186	2.8e-13
FGFR1	-2.4979	0
ITGB4	-2.49689	3.38e-06
EZH2	-1.70099	1.12e-12
PDGFRB	-2.44251	0
ZIC2	31.2098	1.89e-12
GNG7	2.87797	1.89e-12
IDH2	-1.49167	2.04e-12
JAG2	-1.89158	2.08e-12
RXRG	1.59222	2.33e-12
IFNG	-1.96051	2.7e-12
LAMB3	-2.41834	0.00636212
CYLD	-1.44934	3.59e-12
ATM	1.59511	5.73e-12
VEGFA	1.69411	5.76e-12
IL2RB	-2.41345	0
POLD4	-1.48932	1.57e-11
AR	-2.4024	0.0167986
CASP7	-1.71507	2.75e-11
PAX3	2.24896	3.02e-11
PML	-1.16079	4.52e-11
PIK3CD	-1.43486	5.03e-11
PIM1	-1.27111	5.95e-11
MCM2	-1.59319	6.18e-11
TGFB1	-1.30962	6.62e-11
FGF7	-1.8476	7.59e-11
JAK1	-1.13032	1.07e-10
CUL1	-1.37544	1.23e-10
RHOA	-1.14311	1.43e-10
SYK	-1.39143	1.78e-10
GRB2	-1.17467	2.06e-10
TIAM1	1.63163	2.35e-10
ITGA7	1.51525	3.4e-10
CCND3	-1.02499	4.1e-10
NOTCH2	-1.04003	5.97e-10
ID2	-2.38356	0
MAP3K14	-1.49825	6.82e-10
DUSP5	1.41709	8.27e-10
MYD88	-1.13509	8.42e-10
TGFB3	-1.44693	1.04e-09
ETV7	-2.3815	1.07e-13
CDK6	1.38024	1.87e-09
KMT2C	-1.20297	1.98e-09
PDGFRA	-1.70876	2.69e-09
FAS	-1.60015	3.05e-09
CCND2	-1.18955	5.86e-09
B2M	-1.53833	5.89e-09
ETS2	-1.08095	6.66e-09
RNF43	25.2897	7.27e-09
CREB5	1.42673	8.73e-09
FANCB	1.83016	9.52e-09
PIK3R1	-1.09174	1.17e-08
SETBP1	-1.51556	1.75e-08
EFNA5	5.37361	3.27e-08
TNFRSF10C	-2.35505	0.00403095
ACVR1C	27.1612	3.6e-08
RASGRP1	-2.34778	0
DDIT3	1.25206	4.31e-08
CDKN2A	1.52064	6.78e-08
MAP3K5	-1.37852	7.02e-08
PBX3	-1.55838	1.12e-07
MAPK10	5.23654	1.83e-07
CDK4	1.16882	1.95e-07
PLCG2	-1.09584	1.98e-07
NFKB1	-1.22965	2.08e-07
SFRP4	-2.337	2.51e-13
TGFBR2	-2.33317	0
WNT10A	-2.33048	0.0104888
MAPK9	-1.1728	5.24e-07
LEF1	1.13009	5.66e-07
KITLG	-1.85356	5.98e-07
SMARCA4	1.1244	6.28e-07
BAMBI	1.15795	1.01e-06
BMPR1B	-1.93195	1.04e-06
ALKBH3	1.29674	1.41e-06
MAP3K8	-1.01144	1.63e-06
BRAF	1.08178	2.03e-06
JUN	-1.09163	2.12e-06
MAPK8	-1.14606	2.45e-06
MAML2	1.19404	2.7e-06
TNFSF10	-2.33021	0
MLF1	1.61063	4.22e-06
RFC3	1.14536	5.04e-06
PLD1	-1.51132	5.06e-06
NPM2	4.91689	5.93e-06
DTX4	1.72594	5.93e-06
CD14	-2.3288	0
PTCH1	2.35785	6.78e-06
GNG12	1.01014	7.5e-06
RPS6KA6	30.337	1.15e-05
TMPRSS2	15.9241	1.48e-05
CARD11	-1.56478	1.48e-05
PPARG	-2.3266	1.52e-05
IL7R	-1.17277	1.54e-05
RASGRP2	-1.42207	1.61e-05
RAC3	1.92578	1.67e-05
PRKCB	-2.32048	0
IL1R2	28.7095	1.8e-05
CDKN2B	1.12032	1.81e-05
PDGFD	1.69857	2.05e-05
LAMA5	-1.20061	2.29e-05
FGF11	15.8227	2.39e-05
FANCL	1.06097	2.93e-05
PDGFA	-1.59675	2.93e-05
CDKN1C	-2.31115	3.47e-08
IRAK2	-1.51567	3.82e-05
IGF1	-1.61642	4.16e-05
TLR2	-2.30282	0
ACVR2A	1.39484	7.61e-05
FLT3	-2.299	8.04e-05
IL15	-1.72468	8.82e-05
HOXA10	1.74649	9.93e-05
IL2RA	-1.15597	0.000107837
PRKAR2B	-1.58806	0.000122337
MNAT1	1.0398	0.000220028
ZAK	-1.99338	0.000245293
TNFRSF10D	-1.77911	0.000272081
SHC2	2.61055	0.000308956
IL3RA	-1.4818	0.000329925
CCR7	-1.05708	0.000334396
CSF3R	-2.29156	0
NFATC1	-1.55773	0.000537216
VEGFC	-1.18048	0.000576873
MECOM	-1.49514	0.000721975
EGFR	-1.95845	0.000825414
RUNX1T1	-2.26968	2.42e-07
NTHL1	1.06664	0.000882636
ITGA2	-1.0617	0.00137972
CSF1R	-2.2322	1.37e-09
GPC4	1.69925	0.00177972
ITGB7	-2.20087	0
CASP10	-1.96603	0.00191773
IRAK3	-2.17355	3.61e-08
WNT3	14.5482	0.00345815
SMO	-1.49502	0.00367748
AMER1	1.00524	0.00403095
PLCB1	-2.13307	6.45e-06
PAX5	1.96281	0.00453747
ALK	27.3473	0.0059925
PLA2G4C	-2.10842	4.02e-13
NUMBL	1.02414	0.00666657
IL12RB2	1.04389	0.00700917
ALKBH2	1.10534	0.00802391
ITGA8	-2.09649	0.00183435
IL1B	-1.54793	0.00906762
CEBPA	-2.08059	0
MMP7	27.2416	0.0104326
WNT5A	-2.05543	4.72e-05
AMH	26.836	0.0106863
MAPK8IP2	26.836	0.0106863
DTX1	1.35225	0.0128345
FGFR4	13.8738	0.0157383
PDGFC	-2.03856	7.78e-12
MYB	-1.16496	0.018519
IL11RA	1.04395	0.0211248
SOX17	-1.56273	0.0223498
COL2A1	3.5755	0.0241171
DLL1	-1.23176	0.0271272
COL4A3	29.5801	0.0276341
PIK3R5	-2.03166	0
HOXA11	26.7383	0.0308628
MAPT	26.7383	0.0308628
RAD51	-1.07957	0.0308628
LAMC3	17.7245	0.0330324
PLA2G3	3.43868	0.0380967
FGF22	28.7858	0.0388897
SGK2	15.2196	0.0425798

### Sheet: Table S7. CycIF antibodies
Table S7. CyCIF antibodies panel.
Target	Antibody Name	Company	Cat.Number
H3K27me3	Tri-Methyl-Histone H3 (Lys27) (C36B11) Rabbit mAb (Alexa Fluor 488 Conjugate) #5499	CST	5499
CCNA2	Anti-Cyclin A2 antibody [EPR17351] (ab181591)	Abcam	ab217731
S100	Recombinant Anti-S100 beta antibody [EP1576Y] (Alexa Fluor® 647)	Abcam	ab196175
53BP1	Anti-53BP1 antibody [EPR2172(2)] (ab175933)	Abcam	ab222232
PCNA	PCNA (PC10) Mouse mAb (Alexa Fluor 488 Conjugate) #8580	CST	8580
pS6	Phospho-S6 Ribosomal Protein (Ser235/236) (D57.2.2E) XP Rabbit mAb	CST	3985S
CD4	Anti-CD4 antibody [EPR6855] (Alexa Fluor 647) (ab196147)	abcam	ab196147
pATR	Anti-ATR (phospho S428) antibody [EPR2184] - BSA and Azide free (ab230831)	Abcam	ab230831
AXL	Human Axl Antibody	R&D	AF154
CCND1	Anti-Cyclin D1 antibody [EPR2241] (Alexa Fluor® 647)	Abcam	ab190563
MITF	Anti-MiTF antibody [D5] (Alexa Fluor® 488)	Abcam	ab201675
pH2AX	Phospho-Histone H2A.X (Ser139) (20E3) Rabbit mAb (Alexa Fluor® 647 Conjugate)	CST	9720S
pHH3	Phospho-Histone H3 (Ser10) (D2C8) XP Rabbit mAb (Alexa Fluor 488 Conjugate) #3465	CST	3465S
PDGFR	Human PDGF R beta Antibody	R&D	AF385
KI67	Ki-67 (D3B5) Rabbit mAb (Alexa Fluor 647 Conjugate) #12075	CST	12075S
pGSK3b	Phospho-GSK-3ß (Ser9) (5B3) Rabbit mAb #9323	CST	9323S
CD68	Purified anti-CD68 Antibody (KP1)	Biolegend	916104
pEGFR	Human Phospho-EGFR (Y1173) Antibody	R&D	AF1095
CD45	Anti-CD45 antibody [EP322Y] - BSA and Azide free (ab214437)	abcam	ab214437
Vimentin	Vimentin (D21H3) XP Rabbit mAb (Alexa Fluor 488 Conjugate) #9854	CST	9854
Ecad	Anti-E Cadherin antibody [EP700Y] - Intercellular Junction Marker (Alexa Fluor® 555)	Abcam	ab206878
p75	Recombinant Anti-p75 NGF Receptor antibody [EP1039Y] (Alexa Fluor® 647)	Abcam	ab195180
FOXP3	Purified anti-human FOXP3 Antibody (206D)	Biolegend/Thermo	320102
